# Pharmacodynamic profiles inform systematization, efficacy and whole-brain drug distribution profiles in 18 antidepressants

**DOI:** 10.64898/2026.04.26.720902

**Authors:** Benjamin Hänisch, Sofie L. Valk

**Author notes:** Correspondence: Benjamin Hänisch: Department of Psychiatry and Psychotherapy, University Hospital Tübingen, Tübingen, Germany., Sofie L. Valk: Max Planck Institute for Human Cognitive and Brain Sciences, Leipzig, Germany.

## Abstract

Although empirical evidence shows that antidepressants are effective and superior to placebo in treating depressive disorders, their mechanisms of action are still unclear. In this study, we examine the multidimensional molecular affinities of 18 commonly used antidepressants. Clustering analyses consistently generate three distinct clusters, providing a broader taxonomy that groups SSRIs and SNRIs together. Correlational analyses cautiously indicate a relationship between the affinity to metabotropic serotonin receptors and antidepressant efficacy. Next, we generate anatomical distribution profiles of drug action strengths by combining positron emission tomography-derived maps of cerebral neurotransmitter receptor and transporter densities from an open-access repository of healthy participants with the drugs’ affinity profiles. We then relate these profiles to functional and structural neuroanatomical measures in health and disease. Our results reveal distinct, mechanistically interpretable differences between antidepressants with high 5-HTT affinity and atypical antidepressants. These differences could inform personalized drug selection and development.
