## Supplementary Table 1 for "Pharmacodynamic profiles inform systematization, efficacy and whole-brain drug distribution profiles in 18 antidepressants"

### Sheet: Sheet1
	5-HTT	5-HT1A	5-HT1B	5-HT2A	5-HT2B	5-HT2C	5-HT6	NET	alpha1	alpha2	DAT	D1	D2	D3	D4	D5	H1	H2	H3	H4	M1	M2	M3	M4	M5
Agomelatine	10000	10000	10000	4466.84	257.04	707.946	10000	10000	10000	10000	10000	10000	10000	10000	10000	10000	10000	10000	10000	10000	10000	10000	10000	10000	10000
Amitriptyline	39.425	450	10000	20.5	18	11	103.127	68.3833	15.0667	671	4492	89	914	206	10000	170	0.943836	66.0693	1000	33.6	13.4833	13.1333	17.8333	11.6	15.8167
Bupropion	9100	10000	10000	10000	10000	10000	10000	6970	4400	10000	811	10000	10000	10000	10000	10000	6600	10000	10000	10000	10000	10000	10000	10000	10000
Citalopram	5.995	10000	10000	6447	10000	533.5	10000	6119	1555.5	10000	10000	10000	10000	10000	10000	10000	376.5	10000	10000	10000	1815	2200	2200	2200	2200
Clomipramine	0.21	10000	10000	35.5	10000	64.6	10000	45.85	20.6	1862.5	2605	219	154.9	40.05	10000	10000	21.9412	208.93	9772.37	5754.4	37	37	37	37	37
Desvenlafaxine	43.75	10000	10000	10000	10000	10000	10000	1491.6	10000	10000	10000	10000	10000	10000	10000	10000	10000	10000	10000	10000	10000	10000	10000	10000	10000
Duloxetine	2.645	5000	3959	504	2100	916	419	22.3275	8300	4800	336.75	10000	10000	10000	10000	10000	2300	10000	10000	10000	2000	2000	3000	3000	3000
Escitalopram	1.8	10000	10000	10000	10000	2531	10000	7177.5	3870	10000	10000	10000	10000	10000	10000	10000	1970	10000	10000	10000	1242	10000	10000	10000	10000
Fluoxetine	12.587	10000	10000	238.345	2655	230.551	10000	1101.33	3558.22	3090	5025.71	10000	10000	10000	10000	10000	4725	10000	7300	10000	1152	1763.33	1196.67	1830	1763.33
Fluvoxamine	6.22	10000	10000	10000	10000	10000	10000	2307.8	4394	10000	9200	10000	10000	10000	10000	10000	10000	10000	10000	10000	10000	10000	10000	10000	10000
Milnacipran	94.1467	10000	10000	10000	10000	10000	10000	96.6667	10000	10000	10000	10000	10000	10000	10000	10000	10000	10000	10000	10000	10000	10000	10000	10000	10000
Mirtazapine	10000	1676	3534	36	10000	40	10000	10000	1093	42	10000	4167	1460	5723	2518	10000	1.25456	10000	10000	10000	10000	10000	10000	10000	10000
Nefazodone	402.667	80	10000	26	26	49	10000	563.667	37.375	362	360	10000	910	10000	10000	10000	370	10000	10000	10000	10000	10000	10000	10000	10000
Paroxetine	0.293636	10000	10000	10000	10000	10000	10000	130.8	2778.67	3915	573.667	10000	10000	10000	10000	10000	10000	10000	10000	10000	147	224	94	214	379
Reboxetine	649	10000	10000	10000	10000	457	10000	10.6	10000	10000	10000	10000	10000	10000	10000	10000	10000	10000	10000	10000	10000	10000	10000	10000	10000
Sertraline	1.28333	10000	10000	9900	9900	9900	10000	884.5	242.667	2288.5	97	10000	10000	10000	10000	10000	10000	10000	10000	10000	746.75	1365	965	1015	1265
Trazodone	367.333	107	10000	30.4171	70.1294	124.436	10000	8500	72	396.5	7400	3730	3810.5	10000	703	10000	505	3290	10000	10000	10000	10000	10000	10000	10000
Venlafaxine	63.8875	10000	10000	2230	10000	2004	2792	2219	10000	1000	6742.8	10000	10000	10000	10000	10000	10000	10000	10000	10000	1000	1000	10000	10000	10000
